# Cholinergic Signaling Modulates Intestinal Pathophysiology in a *Drosophila* Model of Cystic Fibrosis

**DOI:** 10.1101/2025.07.02.662792

**Authors:** Elizabeth A. Lane, Afroditi Petsakou, Ying Liu, Weihang Chen, Mujeeb Qadiri, Yanhui Hu, Norbert Perrimon

## Abstract

Cystic fibrosis (CF) is a monogenic genetic disease caused by mutations in the Cystic Fibrosis Transmembrane conductance Regulator (CFTR) chloride/bicarbonate channel, which is expressed in certain epithelial cells. Current therapies focus on restoring CFTR function, but many gut-related pathologies persist, highlighting the need for complementary treatments to improve the quality of life of people with CF. In this study, we use *Drosophila melanogaster* as a model to investigate the gut-specific effects of *Cftr* loss. We demonstrate that enterocyte specific knockdown of *Cftr* in flies recapitulates several CF pathologies, including reduced intestinal motility, nutrient malabsorption, and decreased energy stores. Using single-nuclei RNA sequencing (snRNA-seq), we identify significant transcriptional changes in the CF model gut, including the upregulation of *acetylcholine esterase* (*Ace,* human *AChE*), which leads to reduced cholinergic signaling. Cholinergic signaling has been shown to affect CFTR function but this is the first time CFTR loss of function has been shown to alter cholinergic signaling. Functional assays confirm that cholinergic sensitivity is diminished in CF guts. Furthermore, restoring cholinergic signaling via *Ace* knockdown rescues multiple CF-associated phenotypes. Additionally, we identify the transcription factor Fork head (Fkh), the *Drosophila* homolog of human FOXA1/FOXA2, which is known to be a positive regulator of *Cftr* transcription in the intestine, as a positive regulator of *Ace* expression in CF guts. This study establishes the *Drosophila* gut as a powerful model to investigate CF pathogenesis, genetic modifiers, and identifies *Ace* and *fkh* as genetic modifiers. This work also suggests that enhancing cholinergic signaling may represent a viable therapeutic strategy for gastrointestinal manifestations of CF.

**Author Summary:** Cystic fibrosis (CF) is a genetic disease that causes complications in multiple organ systems, including the lungs and gastrointestinal tract. While recent therapies have greatly improved life span and respiratory outcomes in people with CF (pwCF), they continue to report significant gastrointestinal symptoms that impact their quality of life. Therefore, there is a need to better understand the progression of CF in the gut and identify gut specific therapeutic targets to improve patient quality of life. In this study we use *Drosophila* to model gut specific complications of CF. We show our model recapitulates many CF clinical presentations in the gut demonstrating our model may be clinically relevant. Furthermore, we identify *acetylcholine esterase* (*Ace*) as a gene that is increased in our CF model guts that is important for the development of CF pathologies. We additionally, perform a screen to identify a transcriptional regulator of *Ace*, whose genetic manipulation also regulates CF phenotypes. Our findings not only identify a potential target to alleviate GI symptoms in patients with CF, but also validate the *Drosophila* gut as a robust model for studying CF pathogenesis, genetic modifiers, and screening therapeutics.
