## Supplementary material for "Cholinergic Signaling Modulates Intestinal Pathophysiology in a *Drosophila* Model of Cystic Fibrosis": File S3

### Sheet: Sheet 1 - average_expression_by
average_expression_by_condition_celltype (1)
	WT_01.aEC1	WT_02.pEC1	WT_03.pEC2.3	WT_04.ISC.EB	WT_05.aEC2	WT_06.aEC2	WT_07.EC.like	WT_08.LFC	WT_09.copper.cell	WT_10.ISC	WT_11.ISC.EB	WT_12.EC.like2	WT_13.adult.differentiating.enterocyte	WT_14.muscle.cell	WT_15.pEC3	WT_16.adult.pylorus	WT_17.mEC	WT_18.enteroendocrine.cell	WT_19.other	WT_20.pEC1	WT_21.adult.fat.body	CF_01.aEC1	CF_02.pEC1	CF_03.pEC2.3	CF_04.ISC.EB	CF_05.aEC2	CF_06.aEC2	CF_07.EC.like	CF_08.LFC	CF_09.copper.cell	CF_10.ISC	CF_11.ISC.EB	CF_12.EC.like2	CF_13.adult.differentiating.enterocyte	CF_14.muscle.cell	CF_15.pEC3	CF_16.adult.pylorus	CF_17.mEC	CF_18.enteroendocrine.cell	CF_19.other	CF_20.pEC1	CF_21.adult.fat.body
nAChRalpha1	0.00923392	0.0165093	0	0	0	0.00975889	0.00894571	0.00590506	0	0.0362808	0	0	0	0	0.0284006	0	0	0.527003	0	0	0	0.0119104	0.00445383	0	0	0	0	0	0.00258911	0.00703199	0	0.0075426	0	0.00334046	0	0	0	0	0.856275	0	0	0
nAChRbeta1	0.00656643	0	0.00496481	0	0	0.00324305	0	0	0	0	0	0	0	0	0	0.0531569	0	1.38908	0	0.00913923	0	0.00432824	0.00133983	0	0	0.00660153	0.0101781	0	0.00421116	0	0	0	0	0	0	0	0	0	0.261452	0	0	0
nAChRalpha2	0	0	0	0	0	0.00233511	0	0.00740088	0	0	0	0	0	0	0	0	0	0	0	0	0	0.00343907	0	0	0	0	0	0	0	0	0	0	0	0	0	0	0	0	0.259551	0	0	0
nAChRbeta2	0	0	0	0.0218	0	0	0	0	0	0.0499923	0	0	0	0.0160218	0.0299253	0	0	0	0	0	0.0255969	0	0	0	0	0	0	0	0	0	0	0	0	0.00411077	0	0	0	0	0	0	0	0.265069
nAChRalpha3	0.682704	0.0520952	0.0537009	0.20692	0.12973	0.106957	7.83002	0.0872982	0.108746	0.132338	0.151181	0	0.192247	0.0781403	0.0145138	0.188083	0.0817283	0.839547	0	0.288011	0.0545254	0.778697	0.0672501	0.0776441	0.13048	0.411724	0.137239	3.99458	0.122776	0.0734706	0	0.168244	0.063437	0.0696042	0.0751523	0.0778872	0.292969	0.0627682	0.583975	0.116077	0.0175383	0.0299063
nAChRalpha5	0.0276736	0.0435113	0.0225071	0.128853	0.0185991	0.0126205	0.0645205	0.0107676	0.0254008	0.22547	0.0358485	0	0	0.13173	0.167315	0.0809159	0.0255761	48.6643	0	0.0113144	0	0.017352	0	0.0580477	0.0847719	0.0042987	0.00448023	0.0986197	0.0754211	0.0106162	0	0	0	0.058228	0	0	0	0	21.9389	0	0	0.348076
nAChRbeta3	0.00515749	0.00198567	0.0122534	0.0278843	0.00393091	0.00235001	0.0691632	0	0	0	0	0	0	0	0	0	0	0	0	0	0	0	0	0	0	0.00291861	0	0.0182695	0	0.00543366	0	0.0105426	0	0	0	0	0	0	0	0	0.0158564	0
nAChRalpha6	0.0288348	0.00224534	0	0.0195725	0	0	0.0272552	0.0161803	0.00547803	0	0.0583247	0	0	0	0	0	0	6.93011	0	0.0175895	0	0.0387332	0	0.0110196	0	0.0111181	0.0145987	0	0.00416287	0	0	0	0	0.00904764	0.00974509	0	0	0	1.25495	0.316456	0.0307654	0
nAChRalpha7	0.0975897	0.190931	0.13598	0	0.0801164	0.0874369	0.202851	0.244024	0.0609216	0	0	0	0.255589	0.0638036	0.146232	0.00846236	0.0621877	1.78248	0.545059	0.196774	0.0137299	0.0519638	0.106904	0.0979922	0.0134271	0.036981	0.0593259	0.0818124	0.0881763	0.0952795	0	0.0950236	0.106903	0.0887884	0.0517913	0.0739479	0.0269892	0.0724397	0	0.316456	0.138298	0
nAChRalpha4	0.119912	0.162617	0.34686	0.246879	0.390817	0.260408	1.10289	0.477437	1.32877	0.160244	0.908348	0	0.470611	0.465452	0.232585	1.19184	2.16921	2.85322	0	0.277448	0.073305	0.17661	0.18955	0.47162	0.621006	0.126283	0.148549	2.40965	0.316369	1.12854	0.429055	0.718554	0.0457037	0.60538	0.27432	0.154661	0.410789	2.17453	1.8412	0	0.187004	0.234063
mAChR-A	0	0.00414401	0.00649401	0	0.0071507	0.00744246	0.0256483	0.0102633	0.0226142	0	0	0	0	0	0	0.0107186	0.00937172	0.879304	0	0	0	0.0067549	0.00461013	0.000657962	0	0.00176012	0.00999235	0.0290833	0.00873505	0.00599559	0	0	0	0.00296565	0.0251571	0.00471685	0	0.00444164	0.506574	0	0	0
mAChR-B	0.00299527	0.00423862	0	0.0211524	0	0	0.0212696	0	0	0	0	0	0	0	0	0	0.0129189	0.150534	0	0.00411811	0	0.00419925	0	0	0	0	0	0	0.000480281	0	0	0	0	0.00334105	0	0	0	0	0.236793	0	0	0
